# Lineage-specific accumulation of endogenous dsDNA viral elements across eukaryotes

**DOI:** 10.1101/2025.04.19.649669

**Authors:** Hongda Zhao, Lingjie Meng, Ruixuan Zhang, Morgan Gaïa, Hiroyuki Ogata

**Author notes:** Corresponding author: Hiroyuki Ogata.

## Abstract

Endogenous viral elements record past virus–host interactions, yet those derived from Baltimore class I double-stranded DNA viruses remain poorly explored in eukaryotes. Here, we identified 781,111 viral regions in 7,103 eukaryotic genome assemblies, revealing their broad but uneven distribution across both eukaryotic host lineages and viral taxa. Viral regions showed pronounced accumulation in several invertebrates, where they accounted for up to 16% of a single genome assembly. Taxonomic analyses of viral regions revealed 72 previously unrecognized endogenization-based associations between viral major taxa and eukaryotic lineages, including those involving invertebrates such as bivalves, starfish, sponges, flatworms, and ribbon worms, as well as diverse algae. In addition, we uncovered cases of iridoviral endogenization in ray-finned fishes. Overall, our study provides a baseline view of the landscape of the endogenous dsDNA virosphere across both eukaryotic and viral lineages.
