## Supplementary Table S3 for "Lineage-specific accumulation of endogenous dsDNA viral elements across eukaryotes"

### Sheet: STable4
Viral major taxon	Number of VRs	Average length of VRs (bp)	Average number of ORFs per VR
Adenoviridae	104	9185	11.52
Herpesvirales	2442	24036	20.32
Lavidaviridae	188	6613	7.1
Megaviricetes	16525	27865	31.93
Mirusviricota	682	34499	33.38
Mriyaviricetes	110	12859	16.9
Naldaviricetes	1085	39380	37.56
Orthopolintovirales	633714	14028	16.45
Papovaviricetes	36	7019	5.86
PLVs	122043	15996	19.32
Pokkesviricetes	4182	15835	21.26
