## Supplementary Table S5 for "Lineage-specific accumulation of endogenous dsDNA viral elements across eukaryotes"

### Sheet: Sheet1
Eukaryotic clade in Fig.4	Viral major taxa	Eukaryotic taxa	Publication example
Protist	Lavidaviridae	Bigyra	doi: 10.1038/nature20593
Protist	Mirusviricota	Bigyra	doi: 10.1016/j.cub.2023.10.009
Protist	PLV	Bolidophyceae	doi: 10.1073/pnas.2300465120
Protist	Lavidaviridae	Chlorarachniophyceae	doi: 10.1073/pnas.1506469112
Protist	PLV	Chrysophyceae	doi: 10.1073/pnas.2300465120
Protist	Mirusviricota	Cryptophyceae	doi: 10.1016/j.cub.2024.04.085
Protist	PLV	Dinophyceae	doi: 10.1099/jgv.0.002200
Protist	Megaviricetes	Longamoebia	doi: 10.1093/gbe/evw260
Protist	Megaviricetes	Ichthyosporea	doi: 10.1126/sciadv.ado6406
Protist	PLV	Peronosporomycetes	doi: 10.1073/pnas.2300465120
Protist	Megaviricetes	Peronosporomycetes	doi: 10.3389/fmicb.2021.662762
Protist	Megaviricetes	Phaeophyceae	doi: 10.1093/ve/veaf009
Protist	PLV	Florideophyceae	doi: 10.1073/pnas.2300465120
Protist	PLV	Synurophyceae	doi: 10.1073/pnas.2300465120
Protist	PLV	Xanthophyceae	doi: 10.1073/pnas.2300465120
Chlorophyta	Megaviricetes	Chlorophyceae	doi: 10.1126/science.ads6303
Chlorophyta	PLV	Chlorophyceae	doi: 10.1073/pnas.2300465120
Chlorophyta	PLV	Pyramimonadophyceae	doi: 10.1093/gbe/evad194
Chlorophyta	Megaviricetes	Pyramimonadophyceae	doi: 10.1093/gbe/evad194
Chlorophyta	Mirusviricota	Pyramimonadophyceae	doi: 10.1093/gbe/evad194
Chlorophyta	Megaviricetes	Trebouxiophyceae	doi: 10.1038/s41586-020-2924-2
Chlorophyta	Mirusviricota	Ulvophyceae	doi: 10.1016/j.cub.2024.04.085
Streptophyta	Megaviricetes	Klebsormidiophyceae	doi: 10.3390/v9010017
Streptophyta	Orthopolintovirales	Magnoliopsida	doi: 10.1093/ve/veaa055
Fungi	Megaviricetes	Blastocladiomycetes	doi: 10.1101/2024.01.04.574182
Fungi	Megaviricetes	Chytridiomycetes	doi: 10.1101/2024.01.04.574182
Fungi	Megaviricetes	Monoblepharidomycetes	doi: 10.1101/2024.01.04.574182
Fungi	PLV	Chytridiomycetes	doi: 10.1186/s40168-020-00956-0
Arthropoda	Orthopolintovirales	Arachnida	doi: 10.3390/v15112201
Arthropoda	Megaviricetes	Arachnida	doi: 10.3390/v15112201
Arthropoda	Orthopolintovirales	Insecta	doi: 10.1016/j.cois.2021.11.007
Arthropoda	Pokkesviricetes	Insecta	doi: 10.1016/j.cois.2021.11.007
Arthropoda	Naldaviricetes	Insecta	doi: 10.1093/gbe/evaa074
Arthropoda	Naldaviricetes	Malacostraca	doi: 10.1128/spectrum.00559-23
Chordata	Orthopolintovirales	Actinopteri	doi: 10.1093/ve/veaa055
Chordata	Herpesvirales	Actinopteri	doi: 10.1093/ve/vex016
Chordata	Herpesvirales	Amphibia	doi: 10.1186/s13059-024-03258-y
Chordata	Orthopolintovirales	Mammalia	doi: 10.1093/ve/veaa055
Chordata	Herpesvirales	Mammalia	doi: 10.1371/journal.pgen.1004332
Chordata	Papovaviricetes	Mammalia	doi: 10.1099/vir.0.041483-0
Other Metazoan	Orthopolintovirales	Anthozoa	doi: 10.1093/ve/veae039
Other Metazoan	PLV	Anthozoa	doi: 10.1093/ve/veae039
Other Metazoan	Orthopolintovirales	Hydrozoa	doi: 10.1093/ve/veaa055
Other Metazoan	Megaviricetes	Hydrozoa	doi: 10.1016/j.virol.2014.06.004
Other Metazoan	Herpesvirales	Gastropoda	doi: 10.3389/fmars.2023.1159754
